# Telomeric transposons are pervasive in linear bacterial genomes

**DOI:** 10.1101/2024.11.13.623437

**Authors:** Shan-Chi Hsieh, Máté Fülöp, Richard Schargel, Michael T. Petassi, Orsolya Barabas, Joseph E. Peters

## Abstract

Eukaryotes have linear DNA and their telomeres are hotspots for transposons, which in some cases took over telomere maintenance. While many bacteria also have linear chromosomes and plasmids, no transposons were known to target bacterial telomeres. Here we show several families of independently evolved telomeric transposons in cyanobacteria and *Streptomyces*. While these elements have one specific transposon end sequence with the second boundary being the telomere, we can show they move using two transposon ends. Telomeres are transiently bridged by the telomere maintenance systems, providing a duplex substrate for mobilization of the element and the associated telomere. We identify multiple instances where telomeric transposons have replaced native telomeres, making the host cell dependent on the new telomere system for genome maintenance. This work indicates how telomeric transposons can promote gene transfer both between and within genomes, significantly influencing the evolutionary dynamics of linear genomes.
