## Supplementary Table 1 for "Telomeric transposons are pervasive in linear bacterial genomes"

### Sheet: SupplementaryTable1
Supplementary Table 1 | List of oligonucleotides used in this study.
Oligo name	Description	Sequence(5'-3')	Modification
Strep_GA_1	To introduce Strep-II tag into pET29b vector, via Gibson assembly	TCCGGAACCGGGCCCCTGGAACAGAACTTCCAGCTCGAGCTCGAAATGGTTGATGATGAG	-
Strep_GA_2		GCCCGGTTCCGGATGGAGCCACCCGCAGTTCGAAAAGGGTGGCTCGCACCACCACCACC	-
ssubs-26_top	The two stands of ssubs-26 of the resolution assay	GACGTTTAGTATACGTATATGTAATATAGAATTCTATATTACATATACGTATACTAACAGACG	-
ssubs-26_bot		CGTCTGTTAGTATACGTATATGTAATATAGAATTCTATATTACATATACGTATACTAAACGTC	-
ssubs-27_top	The two stands of ssubs-27 of the resolution assay	GACGTATTAGTATACGTATATGTAATATAGAATTCTATATTACATATACGTATACTAATCAGACG	-
ssubs-27_bot		CGTCTGATTAGTATACGTATATGTAATATAGAATTCTATATTACATATACGTATACTAATACGTC	-
ssubs-28_top	Top strand of ssubs-28 of the resolution assay	GACGTTATTAGTATACGTATATGTAATATAGAATTCTATATTACATATACGTATACTAATACAGACG	-
ssubs-28_bot	Bottom strand of ssubs-28 of the resolution assay and all substrates of the covalent intermediate assay	CGTCTGTATTAGTATACGTATATGTAATATAGAATTCTATATTACATATACGTATACTAATAACGTC	-
TelT_suc_0_a	For assembling the nicked strand of substrate-0, covalent intermediate assay	GACGTTATTAGTATACGTATATGTAATATA	-
TelT_suc_1_a		GACGTTATTAGTATACGTATATGTAATATAG	-
TelT_suc_2_a	For assembling the nicked strand of substrate-1, covalent intermediate assay	GACGTTATTAGTATACGTATATGTAATATAGA	-
TelT_suc_0_b		GAATTCTATATTACATATACGTATACTAATACAGACG	-
TelT_suc_1_b	For assembling the nicked strand of substrate-2, covalent intermediate assay	AATTCTATATTACATATACGTATACTAATACAGACG	-
TelT_suc_2_b		ATTCTATATTACATATACGTATACTAATACAGACG	-
TelT_long_hairpin_1	Assemble long hairpin substrate for mass photometry	GTATATATAAGAATATGCTATATGCGATCTTGTGTATTA	-
TelT_long_hairpin_1_ird800	Assemble long hairpin substrate for TelT dimerization EMSA	GTATATATAAGAATATGCTATATGCGATCTTGTGTATTA	5' IrDye800
TelT_long_hairpin_2		GTATACGTATATGTAATATAGAATTCTATATTACATATACGTATACTAATACACAAGATCGCATATAGCATATTCTTATATATAC	-
TelT_short_hairpin_tye705	Short hairpin substrate for TelT dimerization EMSA	CGTATTAGTATACGTATATGTAATATAGAATTCTATATTACATATACGTATACTAATACG	5' TYE705
LoPAST hairpin	hairpin DNA used in TnsM EMSA	CGTATTAGTATACGTATATGTAATATAGAATTCTATATTACATATACGTATACTAATACG	-
LoPAST_blunt_end _top	Annealed and used as blunt end DNA in TnsM EMSA, bottom strand used as ssDNA	CGTATTAGTATACGTATATGTAATATAGAA	-
LoPAST_blunt_end _bot		TTCTATATTACATATACGTATACTAATACG	-
RH1	Random hairpin forming sequences used for TnsM EMSA	CGAATTAGATATTTTAAATATAATTACATATATGTAATTATATTTAAAATATCTAATTCG	-
RH2		TTAGGAGAATGTATAACAATATTATTTAGTACTAAATAATATTGTTATACATTCTCCTAA	-
RH3		CACCTTTGGGCCACGGTCCGCTACCTTACATGTAAGGTAGCGGACCGTGGCCCAAAGGTG	-
JEP2739	PCR tos-KanR from pOPO615, for RED recombining it into E. coli BW27783 yneO.	GGCCTACGGTTTGACCATTCATCTTCACGGCGTAGACTTTGCTATTGTTGTCCGCTCTGCCAGTGTTAC	-
JEP2740	PCR tos-KanR from pOPO615, for RED recombining it into E. coli BW27783 yneO.	GACGATGGTAAACAGCGTGAGTTCCAGCCTTACATTGAAGCGAACTGGATAAGCGCAACGGTATTACTTACG	-
JEP2743	PCR telN-gmR from pOPO597, for RED recombining it into BW27783 yneO::tos-kanR, and replace kanR.	GAAACGGGGGAACCGGGATGAGCAAGGTAAAAATCGGTG	-
JEP2744	PCR telN-gmR from pOPO597, for RED recombining it into BW27783 yneO::tos-kanR, and replace kanR.	GGCCTACGGTTTGACCATTCATCTTCACGGCGTAGACTTTGCTATTGTTGTTAGGTGGCGGTACTTGGGT	-
