## Supplementary Table 2 for "Telomeric transposons are pervasive in linear bacterial genomes"

### Sheet: SupplementaryTable2
Hsieh et al. 2024
Supplemental Table 2 | Plasmids and strains used in this study
Function	Name	Description	Source	Figures	Marker	Sequence
Testing the requirements and insertion pattern of LoPAST	pOPO606	pTA106-LOPASTmini-KanR, donor plasmid with mini-transposon of LOPAST.	This study	Figure 2e-g	Kan	GGCTGTTGATGATACCGCTGCCTTACTGGGTGCATTAGCCAGTCTGAATGACCTGTCACGGGATAATCCGAAGTGGTCAGACTGGAAAATCAGAGGGCAGGAACTGCTGAACAGCAAAAAGTCAGATAGCACCACATAGCAGACCCGCCATAAAACGCCCTGAGAAGCCCGTGACGGGCTTTTCTTGTATTATGGGTAGTTTCCTTGCATGAATCCATAAAAGGCGCCTGTAGTGCCATTTACCCCCATTCACTGCCAGAGCCGTGAGCGCAGCGAACTGAATGTCACGAAAAAGACAGCGACTCAGGTGCCTGATGGTCGGAGACAAAAGGAATATTCAGCGATTTGCCCGAGCTTGCGAGGGTGCTACTTAAGCCTTTAGGGTTTTAAGGTCTGTTT…
	pOPO642	pET29b-LoTelT-His6. LoPAST TelT with His6-tag cloned into pET29b plasmid under T7 promoter. For expressing and purification of LoPAST TelT	This study	Figure 2b	Kan	AGTCGCGACGAAATTATTAGTGAGTACCTTGCCCGCATCGATCGCCACGATCGGGTCAAACTCACTACGGAAGAACGGGCGTTTCTCGTGCAGGACTTTATTGAGCAACTGCAATCGCTGGAATCGGCTGAGGCAATTGAACTGCTTTGCCGCAATGAAGTTGAGATGCTGGAGCGGGGCTATGGGGCGGGCACGAACAGCACCACAAACTACCTCAGCAAATATCGACAGGCAATCGCCCATGCAACCGAGCAGGGCAAACTGCCTCTGACCGATGAGACTTCCTATTTCTTCAATGGGCGCAAGCGATCGGGTCAGTCAATTCAATCCCTGCATCACCTCGCCTTTGACTTGATGCGCTACGACAATGATGTTTATACGGCAAATCGGAAAGCAACT…
	pET29b-StrepSUMO-TelT	Modified pOPO642, a 3C-cleavage site and StrepII-tag was added between the TelT and the His6-tag.	This study	Figure S1a-f	Kan	GTGGCGAGCCCGATCTTCCCCATCGGTGATGTCGGCGATATAGGCGCCAGCAACCGCACCTGTGGCGCCGGTGATGCCGGCCACGATGCGTCCGGCGTAGAGGATCGAGATCGATCTCGATCCCGCGAAATTAATACGACTCACTATAGGGGAATTGTGAGCGGATAACAATTCCCCTCTAGAAATAATTTTGTTTAACTTTAAGAAGGAGATATACATATGAGTCGCGACGAAATTATTAGTGAGTACCTTGCCCGCATCGATCGCCACGATCGGGTCAAACTCACTACGGAAGAACGGGCGTTTCTCGTGCAGGACTTTATTGAGCAACTGCAATCGCTGGAATCGGCTGAGGCAATTGAACTGCTTTGCCGCAATGAAGTTGAGATGCTGGAGCGG…
	pOPO951	pXT130-TwinStrep-SUMO-LOTnsP. Expressing LOPAST TnsP with N-terminal TwinStrep-SUMO tag under T7 promoter for protein purification.	This study	Figure S1g-h	Amp	aaacgtggctggcctggttcaccacgcgggaaacggtctgataagagacaccggcatactctgcgacatcgtataacgttactggtttcacattcaccaccctgaattgactctcttccgggcgctatcatgccataccgcgaaaggttttgcgccattcgatggtgtccgggatctcgacgctctcccttatgcgactcctgcattaggaagcagcccagtagtaggttgaggccgttgagcaccgccgccgcaaggaatggtgcatgcaaggagatggcgcccaacagtcccccggccacggggcctgccaccatacccacgccgaaacaagcgctcatgagcccgaagtggcgagcccgatcttccccatcggtgatgtcggcgatataggcgcca…
	pACYC-plac	Empty vector as control	J. Peters Lab	Figure 2e-f	Cam	GCGCCCAATACGCAAACCGCCTCTCCCCGCGCGTTGGCCGATTCATTAATGCAGCTGGCACGACAGGTTTCCCGACTGGAAAGCGGGCAGTGAGCGCAACGCAATTAATGTGAGTTAGCTCACTCATTAGGCACCCCAGGCTTTACACTTTATGCTTCCGGCTCGTATGTTGTGTGGAATTGTGAGCGGATAACAATTTCAAGGAGGTAACAGCTgcaggaggaattcaccatggGGGTCTCCCCATGCGAGAGTAGGGAACTGCCAGGCATCAAATAAAACGAAAGGCTCAGTCGAAAGACTGGGCCTTTCGTTTTATCTGTTGTTTGTCGGTGAACGCTCTCCTGAGTAGGACAAATCCGCCGGGAGCGGATTTGAACGTTGCGAAGCAACGGCCCG…
	pOPO705	pACYC-plac-LoTnsBCQ. LoPAST TnsBCQ under lac promoter.	This study	Figure 2e-i	Cam	GCGCCCAATACGCAAACCGCCTCTCCCCGCGCGTTGGCCGATTCATTAATGCAGCTGGCACGACAGGTTTCCCGACTGGAAAGCGGGCAGTGAGCGCAACGCAATTAATGTGAGTTAGCTCACTCATTAGGCACCCCAGGCTTTACACTTTATGCTTCCGGCTCGTATGTTGTGTGGAATTGTGAGCGGATAACAATTTCAAAAGAGGAGAAAGGACATATGGGAAAGCAGGACGGAAAAGGGAAAGCCGCCGGAGAGAAACCGGAAGCAGAAACAGGTGTGGAAGGGTTAGTAGAGACGGTGTTGCGGCAGGACGAAGAGACCGGAGAATGGGGGATTGTGTCGGTGGAATTGCCTGCCGAAGTGCAGCAGCGGCTGGGGGTGATCCAACGGTTGCTG…
	pJBZ2	pACYC-plac-LoTnsBC. LoPAST TnsBC under lac promoter.	This study	Figure 2e-f	Cam	AGCTTCAGGCATCAAATAAAACGAAAGGCTCAGTCGAAAGACTGGGCCTTTCGTTTTATCTGTTGTTTGTCGGTGAACGCTCTCCTGAGTAGGACAAATCCGCCGGGAGCGGATTTGAACGTTGCGAAGCAACGGCCCGGAGGGTGGCGGGCAGGACGCCCGCCATAAACTGCCAGGCATCAAATTAAGCAGAAGGCCATCCTGACGGATGGCCTTTAGGCTAGGTGGAGGCTCAGTGATGATAAGTCTGCGATGGTGGATGCATGTGTCATGGTCATAGCTGTTTCCTGTGTGAAATTGTTATCCGCTCAGAGGGCACAATCCTATTCCGCGCTATCCGACAATCTCCAAGACATTAGGTGGAGTTCAGTTCGGCGAGCGGAAATGGCTTACGAACGG…
	pBAD322	Expression vector with pBR322 replicon, arabinose expression system and ampicillin resistance marker (GenBank: DQ119282). As empty vector control.	J. Cronan Lab, (Cronan, 2006)	Figure 2e,f,i	Carb	atcgatgcataatgtgcctgtcaaatggacgaagcagggattctgcaaaccctatgctactccgtcaagccgtcaattgtctgattcgttaccaattatgacaacttgacggctacatcattcactttttcttcacaaccggcacggaactcgctcgggctggccccggtgcattttttaaatacccgcgagaaatagagttgatcgtcaaaaccaacattgcgaccgacggtggcgataggcatccgggtggtgctcaaaagcagcttcgcctggctgatacgttggtcctcgcgccagcttaagacgctaatccctaactgctggcggaaaagatgtgacagacgcgacggcgacaagcaaacatgctgtgcgacgctggcgatatcaaaattgctg…
	pOPO599	pBAD322-LoTnsP. LOPAST TnsP under arapBAD promoter.	This study	Figure 2e-i	Amp	AAGTTAGATTCTCGTCCCCCCTCTACTGCAATCAACTCTTCATCCTTCGATTTCCTTGATCCACTGGAAATTATCAATGAGATGATCGACCTCCGCGCTCAATTAGCGGAACTCGAACAGCAAGTCAAAGCCCTTCAACCTGCCTTCTATGCTGCTTGTGCCGCACTGAAACAGGAGAAAATTTCGACTGAACGTGCCATTATCTCTCGCAGACTCACACCAGGGCAGTGGGCTTATTCCCCGGAAATTGTCGAGCAGGAGGATTGGCTCAACCAGCTCAAATCCCAGTTTAAACAAGCCCACGAACCCATTAAAGGTCGGGAGGTCTATTGGCTGGTCAAACTCCTCATGCTCTCAACCAAAGCCTAAGTACCCGGGGATCCTCTAGAGTCGACCTGC…
	pOPO966	pBAD322-LOTnsP-Δ1-10	This study	Figure 2f	Amp	atcgatgcataatgtgcctgtcaaatggacgaagcagggattctgcaaaccctatgctactccgtcaagccgtcaattgtctgattcgttaccaattatgacaacttgacggctacatcattcactttttcttcacaaccggcacggaactcgctcgggctggccccggtgcattttttaaatacccgcgagaaatagagttgatcgtcaaaaccaacattgcgaccgacggtggcgataggcatccgggtggtgctcaaaagcagcttcgcctggctgatacgttggtcctcgcgccagcttaagacgctaatccctaactgctggcggaaaagatgtgacagacgcgacggcgacaagcaaacatgctgtgcgacgctggcgatatcaaaattgctg…
	pOPO967	pBAD322-LOTnsP-Δ1-20	This study	Figure 2f	Amp	atcgatgcataatgtgcctgtcaaatggacgaagcagggattctgcaaaccctatgctactccgtcaagccgtcaattgtctgattcgttaccaattatgacaacttgacggctacatcattcactttttcttcacaaccggcacggaactcgctcgggctggccccggtgcattttttaaatacccgcgagaaatagagttgatcgtcaaaaccaacattgcgaccgacggtggcgataggcatccgggtggtgctcaaaagcagcttcgcctggctgatacgttggtcctcgcgccagcttaagacgctaatccctaactgctggcggaaaagatgtgacagacgcgacggcgacaagcaaacatgctgtgcgacgctggcgatatcaaaattgctg…
	pOPO968	pBAD322-LOTnsP-Δ1-60	This study	Figure 2f	Amp	atcgatgcataatgtgcctgtcaaatggacgaagcagggattctgcaaaccctatgctactccgtcaagccgtcaattgtctgattcgttaccaattatgacaacttgacggctacatcattcactttttcttcacaaccggcacggaactcgctcgggctggccccggtgcattttttaaatacccgcgagaaatagagttgatcgtcaaaaccaacattgcgaccgacggtggcgataggcatccgggtggtgctcaaaagcagcttcgcctggctgatacgttggtcctcgcgccagcttaagacgctaatccctaactgctggcggaaaagatgtgacagacgcgacggcgacaagcaaacatgctgtgcgacgctggcgatatcaaaattgctg…
	pOPO969	pBAD322-LOTnsP-Δ114-123	This study	Figure 2f	Amp	atcgatgcataatgtgcctgtcaaatggacgaagcagggattctgcaaaccctatgctactccgtcaagccgtcaattgtctgattcgttaccaattatgacaacttgacggctacatcattcactttttcttcacaaccggcacggaactcgctcgggctggccccggtgcattttttaaatacccgcgagaaatagagttgatcgtcaaaaccaacattgcgaccgacggtggcgataggcatccgggtggtgctcaaaagcagcttcgcctggctgatacgttggtcctcgcgccagcttaagacgctaatccctaactgctggcggaaaagatgtgacagacgcgacggcgacaagcaaacatgctgtgcgacgctggcgatatcaaaattgctg…
	pOPO970	pBAD322-LOTnsP-Δ104-123	This study	Figure 2f	Amp	atcgatgcataatgtgcctgtcaaatggacgaagcagggattctgcaaaccctatgctactccgtcaagccgtcaattgtctgattcgttaccaattatgacaacttgacggctacatcattcactttttcttcacaaccggcacggaactcgctcgggctggccccggtgcattttttaaatacccgcgagaaatagagttgatcgtcaaaaccaacattgcgaccgacggtggcgataggcatccgggtggtgctcaaaagcagcttcgcctggctgatacgttggtcctcgcgccagcttaagacgctaatccctaactgctggcggaaaagatgtgacagacgcgacggcgacaagcaaacatgctgtgcgacgctggcgatatcaaaattgctg…
	pOPO971	pBAD322-LOTnsP-Δ61-123	This study	Figure 2f	Amp	atcgatgcataatgtgcctgtcaaatggacgaagcagggattctgcaaaccctatgctactccgtcaagccgtcaattgtctgattcgttaccaattatgacaacttgacggctacatcattcactttttcttcacaaccggcacggaactcgctcgggctggccccggtgcattttttaaatacccgcgagaaatagagttgatcgtcaaaaccaacattgcgaccgacggtggcgataggcatccgggtggtgctcaaaagcagcttcgcctggctgatacgttggtcctcgcgccagcttaagacgctaatccctaactgctggcggaaaagatgtgacagacgcgacggcgacaagcaaacatgctgtgcgacgctggcgatatcaaaattgctg…
	FΔ(finO-fxsA)::lacZ specR	F plasmid (GenBank: AP001918.1) with a 44,962 bp section from finO to fxsA replaced with 3,310 bp lacZ including promoter (GenBank: U00096.3) and 1,213 bp specR cassette (GenBank: DQ131584.1)	(Petassi et al., 2020)	Figure 2e-g, Figure S11b	Spec
	pKD46	Temperature-sensitive plasmid containing RED recombination genes under arabinose inducible control. For making E. coli BW27783 with linear chromosome.	J. Peters Lab, (Datsenko and Wanner, 2000)	construction intermediate	Kan	catcgatttattatgacaacttgacggctacatcattcactttttcttcacaaccggcacggaactcgctcgggctggccccggtgcattttttaaatacccgcgagaaatagagttgatcgtcaaaaccaacattgcgaccgacggtggcgataggcatccgggtggtgctcaaaagcagcttcgcctggctgatacgttggtcctcgcgccagcttaagacgctaatccctaactgctggcggaaaagatgtgacagacgcgacggcgacaagcaaacatgctgtgcgacgctggcgatatcaaaattgctgtctgccaggtgatcgctgatgtactgacaagcctcgcgtacccgattatccatcggtggatggagcgactcgttaatcgcttcca…
	pOPO615	pBluescript II KS(+)-tos-FRT-KanR-FRT, as PCR template for making a DNA fragment for putting tos-kanR into BW27783 yneO with Red recombination. (Primers: JEP2739,JEP2740)	This study	construction intermediate	Amp, Kan	CTAAATTGTAAGCGTTAATATTTTGTTAAAATTCGCGTTAAATTTTTGTTAAATCAGCTCATTTTTTAACCAATAGGCCGAAATCGGCAAAATCCCTTATAAATCAAAAGAATAGACCGAGATAGGGTTGAGTGTTGTTCCAGTTTGGAACAAGAGTCCACTATTAAAGAACGTGGACTCCAACGTCAAAGGGCGAAAAACCGTCTATCAGGGCGATGGCCCACTACGTGAACCATCACCCTAATCAAGTTTTTTGGGGTCGAGGTGCCGTAAAGCACTAAATCGGAACCCTAAAGGGAGCCCCCGATTTAGAGCTTGACGGGGAAAGCCGGCGAACGTGGCGAGAAAGGAAGGGAAGAAAGCGAAAGGAGCGGGCGCTAGGGCGCTGGCAAGTGTAGC…
	pOPO597	pBBR1-MCS5-telN, as PCR template for making a DNA fragment for putting telN into BW27783 yneO::tos-kanR with Red recombination. (Primers: JEP2743,JEP2744)	This study	construction intermediate	Gen	ctcgggccgtctcttgggcttgatcggccttcttgcgcatctcacgcgctcctgcggcggcctgtagggcaggctcatacccctgccgaaccgcttttgtcagccggtcggccacggcttccggcgtctcaacgcgctttgagattcccagcttttcggccaatccctgcggtgcataggcgcgtggctcgaccgcttgcgggctgatggtgacgtggcccactggtggccgctccagggcctcgtagaacgcctgaatgcgcgtgtgacgtgccttgctgccctcgatgccccgttgcagccctagatcggccacagcggccgcaaacgtggtctggtcgcgggtcatctgcgctttgttgccgatgaactccttggccgacagcctgccgtcctgcg…
	pOPO1240	pTA106ts-PheS-LoDonor-TnpR, curable donor plasmid with mini-transposon of LOPAST. For curing the plasmid, it has a temperature sensitive replicon and encodes a PheS(T251A/ A294G) protein, redering the bacteria sensitive to 4-chloro-phenylalanine (4CP) (Miyazaki, K., 2015). Within the mini-transposon, a gamma-delta resolvase gene and its resolution site was cloned in for cointegrate resolution, fa…	This study	Figure 2h-i	Kan	CTAAATTGTAAGCGTTAATATTTTGTTAAAATTCGCGTTAAATTTTTGTTAAATCAGCTCATTTTTTAACCAATAGGCCGAAATCGGCAAAATCCCTTATAAATCAAAAGAATAGACCGAGATAGGGTTGAGTGTTGTTCCAGTTTGGAACAAGAGTCCACTATTAAAGAACGTGGACTCCAACGTCAAAGGGCGAAAAACCGTCTATCAGGGCGATGGCCCACTACGTGAACCATCACCCTAATCAAGTTTTTTGGGGTCGAGGTGCCGTAAAGCACTAAATCGGAACCCTAAAGGGAGCCCCCGATTTAGAGCTTGACGGGGAAAGCCGGCGAACGTGGCGAGAAAGGAAGGGAAGAAAGCGAAAGGAGCGGGCGCTAGGGCGCTGGCAAGTGTAGC…
showing that I-ECASTs are indeed CRISPR-Associated Transposons	pOPO1098	pTA-S-1831-Donor-KanR, donor plasmid with IECAST telomeric transposon from Streptomyces NRRL S-1831.	This study	Figure S11b	Kan	GGCTGTTGATGATACCGCTGCCTTACTGGGTGCATTAGCCAGTCTGAATGACCTGTCACGGGATAATCCGAAGTGGTCAGACTGGAAAATCAGAGGGCAGGAACTGCTGAACAGCAAAAAGTCAGATAGCACCACATAGCAGACCCGCCATAAAACGCCCTGAGAAGCCCGTGACGGGCTTTTCTTGTATTATGGGTAGTTTCCTTGCATGAATCCATAAAAGGCGCCTGTAGTGCCATTTACCCCCATTCACTGCCAGAGCCGTGAGCGCAGCGAACTGAATGTCACGAAAAAGACAGCGACTCAGGTGCCTGATGGTCGGAGACAAAAGGAATATTCAGCGATTTGCCCGAGCTTGCGAGGGTGCTACTTAAGCCTTTAGGGTTTTAAGGTCTGTTT…
	pOPO1127	pACYC-plac-S-1831-TnsBC. Codon optimized TnsBC from Streptomyces NRRL S-1831 IECAST telomeric transposon.	This study	Figure S11b	Cam	CGGGCAGTGAGCGCAACGCAATTAATGTGAGTTAGCTCACTCATTAGGCACCCCAGGCTTTACACTTTATGCTTCCGGCTCGTATGTTGTGTGGAATTGTGAGCGGATAACAATTTCATGAAAAAGAGGAGAAAGGATCTATGCCTGCAACGCCGCCGCCGAATGGTCCCTACGACTTGACGTCTCTGCGCGCAGCTGCCGTACGCCGCCTTTTGCGCTTGCGTAATGCTGATCGTATTGCACATCACGATGTCCGCACGGTAGCCGCGGGTTTCGATGTCCATTGGCGTACAGTGCGCCGTTGGATGGATAATGCAGACGCACATCACGGAACATACACCCCCCAGGGGCGTCGTCATTTCACGTTGACCCCAGCGATGCATGATGCGCTGGCTCGTT…
	pOPO1234	pACYC-plac-S1831-TnsBC(E134A). Codon optimized TnsBC with Walker B mutation from Streptomyces NRRL S-1831 IECAST telomeric transposon.	This study	Figure S11b	Cam	CGGGCAGTGAGCGCAACGCAATTAATGTGAGTTAGCTCACTCATTAGGCACCCCAGGCTTTACACTTTATGCTTCCGGCTCGTATGTTGTGTGGAATTGTGAGCGGATAACAATTTCATGAAAAAGAGGAGAAAGGATCTATGCCTGCAACGCCGCCGCCGAATGGTCCCTACGACTTGACGTCTCTGCGCGCAGCTGCCGTACGCCGCCTTTTGCGCTTGCGTAATGCTGATCGTATTGCACATCACGATGTCCGCACGGTAGCCGCGGGTTTCGATGTCCATTGGCGTACAGTGCGCCGTTGGATGGATAATGCAGACGCACATCACGGAACATACACCCCCCAGGGGCGTCGTCATTTCACGTTGACCCCAGCGATGCATGATGCGCTGGCTCGTT…
	pOPO1235	pACYC-plac-S1831-TnsBC(E134Q). Codon optimized TnsBC with Walker B mutation from Streptomyces NRRL S-1831 IECAST telomeric transposon.	This study	Figure S11b	Cam	CGGGCAGTGAGCGCAACGCAATTAATGTGAGTTAGCTCACTCATTAGGCACCCCAGGCTTTACACTTTATGCTTCCGGCTCGTATGTTGTGTGGAATTGTGAGCGGATAACAATTTCATGAAAAAGAGGAGAAAGGATCTATGCCTGCAACGCCGCCGCCGAATGGTCCCTACGACTTGACGTCTCTGCGCGCAGCTGCCGTACGCCGCCTTTTGCGCTTGCGTAATGCTGATCGTATTGCACATCACGATGTCCGCACGGTAGCCGCGGGTTTCGATGTCCATTGGCGTACAGTGCGCCGTTGGATGGATAATGCAGACGCACATCACGGAACATACACCCCCCAGGGGCGTCGTCATTTCACGTTGACCCCAGCGATGCATGATGCGCTGGCTCGTT…
	pOPO1237	pACYC-plac-S1831-TnsBC(E134K). Codon optimized TnsBC with Walker B mutation from Streptomyces NRRL S-1831 IECAST telomeric transposon.	This study	Figure S11b	Cam	CGGGCAGTGAGCGCAACGCAATTAATGTGAGTTAGCTCACTCATTAGGCACCCCAGGCTTTACACTTTATGCTTCCGGCTCGTATGTTGTGTGGAATTGTGAGCGGATAACAATTTCATGAAAAAGAGGAGAAAGGATCTATGCCTGCAACGCCGCCGCCGAATGGTCCCTACGACTTGACGTCTCTGCGCGCAGCTGCCGTACGCCGCCTTTTGCGCTTGCGTAATGCTGATCGTATTGCACATCACGATGTCCGCACGGTAGCCGCGGGTTTCGATGTCCATTGGCGTACAGTGCGCCGTTGGATGGATAATGCAGACGCACATCACGGAACATACACCCCCCAGGGGCGTCGTCATTTCACGTTGACCCCAGCGATGCATGATGCGCTGGCTCGTT…
Strains used in this study	BW27783	F−, Δ(araD-araB)567, ΔlacZ4787(::rrnB-3), λ-, Δ(araH-araF)570(::FRT), ΔaraEp-532::FRT, φPcp8-araE535, rph-1, Δ(rhaD-rhaB)568, hsdR514	(Khlebnikov, A. et al, 2001)	Figure 2e-i, Figure S11b
	PO621	BW27783, yneO::tos-telN-GmR	This study	Figure 2h-i	Gen
	CW51	F−, ara−, arg−, Δ(lac-pro)XIII, nalR, rifR, recA56	(Waddell, C. S., & Craig, N. L.,1988)	Figure 2e-g, Figure S11b	Nal, Rif
	BL21(DE3)	F–, ompT, hsdSB (rB–, mB–) , gal, dcm , (DE3)
	BL21-AI	F–ompT , hsdSB (rB–, mB–) , gal, dcm, araB::T7RNAP-tetA			Tet
